# Multifractality distinguishes reactive from proactive cascades in postural control

**DOI:** 10.1101/2020.10.21.349589

**Authors:** Damian G. Kelty-Stephen, Mariusz P. Furmanek, Madhur Mangalam

**Affiliations:** Department of Psychology, Grinnell College, Grinnell, IA 50112, USA; Department of Physical Therapy, Movement and Rehabilitation Sciences, Northeastern University, Boston, MA 02115, USA; Institute of Sport Sciences, The Jerzy Kukuczka Academy of Physical Education, 40-065 Katowice, Poland

**Author notes:** E-mail addresses:* (D. G. Kelty-Stephen), (M. Mangalam). These authors contributed equally to this work (Damian G. Kelty-Stephen, Madhur Mangalam).

**Keywords:** center of pressure, heavy tail, multifractality, quiet stance, multiscale PDF, scale invariance

## Abstract

Intermittency is a flexible control process entailing context-sensitive engagement with task constraints. The present work aims to situate the intermittency of dexterous behavior explicitly in multifractal modeling for non-Gaussian cascade processes. Multiscale probability density function (PDF) analysis of the center of pressure (CoP) fluctuations during quiet upright standing yields non-Gaussianity parameters lambda exhibiting task-sensitive curvilinear relationships with timescale. The present reanalysis aims for a finer-grained accounting of how non-Gaussian cascade processes might align with known, separable postural processes. It uses parallel decomposition of non-Gaussianity lambda-vs.-timescale and CoP. Orthogonal polynomials decompose lambda curvilinearity, and rambling-trembling analysis decomposes CoP into relatively more intentional rambling (displacement to new equilibrium points) and less intentional trembling sway (deviations around new equilibrium points). Modeling orthogonal polynomials of non-Gaussianity’s lambda-vs.-timescale relationship allows us to differentiate linear from quadratic decay, each of which indicates scale-invariant and scale-dependent cascades, respectively. We tested whether scale-dependent and scale-invariant cascades serve different roles, that is, responding to destabilizing task demands and supporting the proactive movement to a new equilibrium point, respectively. We also tested whether these cascades appear more clearly in rambling rather than trembling sway. More generally, we test whether multifractal nonlinear correlations supports this capacity of postural control to this two-step differentiation: both into rambling vs. trembling, then into scale-dependent vs. scale-invariant cascades within rambling sway. The results supported these hypotheses. Thus, the present work aligns specific aspects of task setting with aspects of cascade dynamics and confirms multifractal foundations of the organism-task relationship.
