## Supplementary material for "Multifractality distinguishes reactive from proactive cascades in postural control": Table S1

### Sheet: Table_S1
	B	SEM	df	t	P
(Intercept)	0.265675	0.00307708	14.6044	86.3401	3.4077e-21	***	Signif. Codes: ‘***’ P < 0.001; ‘**’ P < 0.01; ‘*’ P < 0.05
poly(log(Scale), 3)1	-5.47206	0.631828	239990	-8.66068	4.71807e-18	***
poly(log(Scale), 3)2	-1.69147	0.631828	239990	-2.67711	0.00742657	**	Model: CoP_Surrogate_nGIndex ~ poly(log(Scale),3)*Axis*Variable*Task*Type*tMF + (1|Participant)
poly(log(Scale), 3)3	-1.45027	0.631828	239990	-2.29536	0.0217135	*
AxisML	0.00123707	0.00182427	239994	0.678119	0.497697
VariableRambling	0.000703223	0.00210206	239993	0.33454	0.737972
VariableTrembling	0.00174885	0.00176571	239991	0.990451	0.321955
TaskWater	0.00472675	0.00183581	239999	2.57474	0.0100321	*
TypeOrig	0.0204521	0.00182393	239990	11.2132	3.57206e-29	***
tMF	1.78498e-05	4.46798e-06	239995	3.99505	6.47002e-05	***
poly(log(Scale), 3)1:AxisML	0.0333739	0.892639	239990	0.037388	0.970176
poly(log(Scale), 3)2:AxisML	-0.546298	0.892639	239990	-0.612003	0.540536
poly(log(Scale), 3)3:AxisML	-0.635634	0.892639	239990	-0.712084	0.476413
poly(log(Scale), 3)1:VariableRambling	-4.56119	1.02897	239990	-4.43275	9.30787e-06	***
poly(log(Scale), 3)2:VariableRambling	2.7863	1.02897	239990	2.70785	0.00677259	**
poly(log(Scale), 3)3:VariableRambling	0.714198	1.02897	239990	0.694088	0.487628
poly(log(Scale), 3)1:VariableTrembling	-2.12335	0.864778	239990	-2.45537	0.0140748	*
poly(log(Scale), 3)2:VariableTrembling	-0.626963	0.864778	239990	-0.724998	0.468454
poly(log(Scale), 3)3:VariableTrembling	-1.53286	0.864778	239990	-1.77254	0.0763058	*
AxisML:VariableRambling	0.00467549	0.00299212	239993	1.5626	0.118148
AxisML:VariableTrembling	0.00374955	0.00255077	239990	1.46997	0.141572
poly(log(Scale), 3)1:TaskWater	0.00551518	0.896307	239990	0.00615322	0.99509
poly(log(Scale), 3)2:TaskWater	0.656645	0.896307	239990	0.732612	0.463796
poly(log(Scale), 3)3:TaskWater	0.343362	0.896307	239990	0.383085	0.701657
AxisML:TaskWater	-0.000409813	0.00253376	239992	-0.161741	0.87151
VariableRambling:TaskWater	0.0133994	0.00303608	239994	4.41338	1.01813e-05	***
VariableTrembling:TaskWater	0.00186858	0.00252874	239990	0.738938	0.459945
poly(log(Scale), 3)1:TypeOrig	-5.23862	0.89354	239990	-5.86277	4.5581e-09	***
poly(log(Scale), 3)2:TypeOrig	-6.80765	0.89354	239990	-7.61874	2.57102e-14	***
poly(log(Scale), 3)3:TypeOrig	-2.04088	0.89354	239990	-2.28404	0.0223703	*
AxisML:TypeOrig	0.000679456	0.00257683	239990	0.26368	0.792027
VariableRambling:TypeOrig	0.024621	0.00297039	239990	8.28879	1.14989e-16	***
VariableTrembling:TypeOrig	0.00628001	0.0024964	239990	2.51563	0.0118828	*
TaskWater:TypeOrig	-0.00392104	0.00258742	239990	-1.51543	0.129666
poly(log(Scale), 3)1:tMF	-0.00295687	0.00218493	239990	-1.3533	0.17596
poly(log(Scale), 3)2:tMF	0.000717267	0.00218493	239990	0.32828	0.7427
poly(log(Scale), 3)3:tMF	-0.00541886	0.00218493	239990	-2.48011	0.0131348	*
AxisML:tMF	-1.33292e-05	7.47369e-06	239997	-1.78349	0.0745085	*
VariableRambling:tMF	-1.36272e-05	5.55117e-06	239994	-2.45484	0.0140954	*
VariableTrembling:tMF	1.41516e-05	6.15704e-06	239992	2.29845	0.0215373	*
TaskWater:tMF	-2.81537e-05	5.97244e-06	240000	-4.71393	2.43115e-06	***
TypeOrig:tMF	4.59917e-05	6.30734e-06	239990	7.29177	3.06855e-13	***
poly(log(Scale), 3)1:AxisML:VariableRambling	-0.519358	1.4645	239990	-0.354631	0.722866
poly(log(Scale), 3)2:AxisML:VariableRambling	-3.94256	1.4645	239990	-2.69208	0.00710119	**
poly(log(Scale), 3)3:AxisML:VariableRambling	-1.78539	1.4645	239990	-1.21911	0.222804
poly(log(Scale), 3)1:AxisML:VariableTrembling	3.00024	1.24948	239990	2.40119	0.0163426	*
poly(log(Scale), 3)2:AxisML:VariableTrembling	3.08858	1.24948	239990	2.4719	0.0134406	*
poly(log(Scale), 3)3:AxisML:VariableTrembling	3.13395	1.24948	239990	2.50821	0.0121352	*
poly(log(Scale), 3)1:AxisML:TaskWater	0.152834	1.24058	239990	0.123196	0.901952
poly(log(Scale), 3)2:AxisML:TaskWater	-0.891362	1.24058	239990	-0.718506	0.472446
poly(log(Scale), 3)3:AxisML:TaskWater	-0.78188	1.24058	239990	-0.630255	0.528528
poly(log(Scale), 3)1:VariableRambling:TaskWater	2.84782	1.48546	239990	1.91713	0.0552227	*
poly(log(Scale), 3)2:VariableRambling:TaskWater	0.214201	1.48546	239990	0.144198	0.885344
poly(log(Scale), 3)3:VariableRambling:TaskWater	-2.26812	1.48546	239990	-1.52688	0.126792
poly(log(Scale), 3)1:VariableTrembling:TaskWater	-0.15566	1.23867	239990	-0.125667	0.899996
poly(log(Scale), 3)2:VariableTrembling:TaskWater	1.62316	1.23867	239990	1.31041	0.190058
poly(log(Scale), 3)3:VariableTrembling:TaskWater	0.626768	1.23867	239990	0.506001	0.612856
AxisML:VariableRambling:TaskWater	-0.0191747	0.00438626	239993	-4.37154	1.23426e-05	***
AxisML:VariableTrembling:TaskWater	-0.00390328	0.00355307	239990	-1.09857	0.271959
poly(log(Scale), 3)1:AxisML:TypeOrig	2.88409	1.26238	239990	2.28464	0.0223349	*
poly(log(Scale), 3)2:AxisML:TypeOrig	5.37021	1.26238	239990	4.25403	2.1004e-05	***
poly(log(Scale), 3)3:AxisML:TypeOrig	4.66761	1.26238	239990	3.69746	0.000217812	***
poly(log(Scale), 3)1:VariableRambling:TypeOrig	-14.8671	1.45519	239990	-10.2166	1.69039e-24	***
poly(log(Scale), 3)2:VariableRambling:TypeOrig	26.4128	1.45519	239990	18.1508	1.41772e-73	***
poly(log(Scale), 3)3:VariableRambling:TypeOrig	-17.0659	1.45519	239990	-11.7276	9.38501e-32	***
poly(log(Scale), 3)1:VariableTrembling:TypeOrig	6.41793	1.22298	239990	5.24778	1.54076e-07	***
poly(log(Scale), 3)2:VariableTrembling:TypeOrig	7.26412	1.22298	239990	5.93969	2.85959e-09	***
poly(log(Scale), 3)3:VariableTrembling:TypeOrig	3.38034	1.22298	239990	2.76402	0.00570982	**
AxisML:VariableRambling:TypeOrig	-0.0411504	0.00422765	239990	-9.73363	2.18802e-22	***
AxisML:VariableTrembling:TypeOrig	-0.0206744	0.00360694	239990	-5.73186	9.94553e-09	***
poly(log(Scale), 3)1:TaskWater:TypeOrig	0.473813	1.26757	239990	0.373796	0.708556
poly(log(Scale), 3)2:TaskWater:TypeOrig	2.55584	1.26757	239990	2.01633	0.0437664	*
poly(log(Scale), 3)3:TaskWater:TypeOrig	1.25383	1.26757	239990	0.989164	0.322584
AxisML:TaskWater:TypeOrig	-0.00144786	0.00358124	239990	-0.404291	0.685999
VariableRambling:TaskWater:TypeOrig	-0.0141456	0.00428815	239990	-3.29877	0.000971245	***
VariableTrembling:TaskWater:TypeOrig	-0.00148939	0.00357573	239990	-0.416528	0.677024
poly(log(Scale), 3)1:AxisML:tMF	-0.00392052	0.00365225	239990	-1.07345	0.283068
poly(log(Scale), 3)2:AxisML:tMF	0.00295908	0.00365225	239990	0.810207	0.417822
poly(log(Scale), 3)3:AxisML:tMF	0.00273493	0.00365225	239990	0.748834	0.453958
poly(log(Scale), 3)1:VariableRambling:tMF	0.00603172	0.00271644	239990	2.22045	0.0263889	*
poly(log(Scale), 3)2:VariableRambling:tMF	-0.0015146	0.00271644	239990	-0.557569	0.57714
poly(log(Scale), 3)3:VariableRambling:tMF	0.00327577	0.00271644	239990	1.20591	0.227855
poly(log(Scale), 3)1:VariableTrembling:tMF	0.00719467	0.00301481	239990	2.38644	0.0170131	*
poly(log(Scale), 3)2:VariableTrembling:tMF	0.00943899	0.00301481	239990	3.13087	0.00174309	***
poly(log(Scale), 3)3:VariableTrembling:tMF	0.00846206	0.00301481	239990	2.80683	0.00500357	**
AxisML:VariableRambling:tMF	1.17101e-05	9.26766e-06	239994	1.26355	0.206393
AxisML:VariableTrembling:tMF	-4.28205e-05	1.11867e-05	239991	-3.82781	0.00012932	***
poly(log(Scale), 3)1:TaskWater:tMF	0.00180946	0.00291107	239990	0.62158	0.534218
poly(log(Scale), 3)2:TaskWater:tMF	-0.000683515	0.00291107	239990	-0.234799	0.814365
poly(log(Scale), 3)3:TaskWater:tMF	0.00491701	0.00291107	239990	1.68907	0.0912066	*
AxisML:TaskWater:tMF	-3.54815e-06	1.02864e-05	239993	-0.344938	0.730141
VariableRambling:TaskWater:tMF	1.6758e-06	7.40449e-06	239997	0.226322	0.820951
VariableTrembling:TaskWater:tMF	-2.63524e-05	8.53173e-06	239991	-3.08875	0.00201022	***
poly(log(Scale), 3)1:TypeOrig:tMF	-0.0325857	0.00308995	239990	-10.5457	5.38755e-26	***
poly(log(Scale), 3)2:TypeOrig:tMF	-0.00380694	0.00308995	239990	-1.23204	0.217936
poly(log(Scale), 3)3:TypeOrig:tMF	0.0145047	0.00308995	239990	4.69416	2.67849e-06	***
AxisML:TypeOrig:tMF	5.22886e-05	1.05431e-05	239990	4.9595	7.07236e-07	***
VariableRambling:TypeOrig:tMF	-3.98146e-05	7.84168e-06	239990	-5.07731	3.83098e-07	***
VariableTrembling:TypeOrig:tMF	-3.5479e-05	8.70301e-06	239990	-4.07663	4.57071e-05	***
TaskWater:TypeOrig:tMF	-7.56237e-05	8.40352e-06	239990	-8.99905	2.29288e-19	***
poly(log(Scale), 3)1:AxisML:VariableRambling:TaskWater	-3.76908	2.14654	239990	-1.75588	0.0791094	*
poly(log(Scale), 3)2:AxisML:VariableRambling:TaskWater	-0.351905	2.14654	239990	-0.16394	0.869778
poly(log(Scale), 3)3:AxisML:VariableRambling:TaskWater	2.28514	2.14654	239990	1.06457	0.287072
poly(log(Scale), 3)1:AxisML:VariableTrembling:TaskWater	-1.66882	1.74045	239990	-0.958849	0.337636
poly(log(Scale), 3)2:AxisML:VariableTrembling:TaskWater	-4.12905	1.74045	239990	-2.37241	0.0176734	*
poly(log(Scale), 3)3:AxisML:VariableTrembling:TaskWater	-2.91198	1.74045	239990	-1.67312	0.0943046	*
poly(log(Scale), 3)1:AxisML:VariableRambling:TypeOrig	-2.21362	2.07112	239990	-1.0688	0.285159
poly(log(Scale), 3)2:AxisML:VariableRambling:TypeOrig	10.9396	2.07112	239990	5.28198	1.27909e-07	***
poly(log(Scale), 3)3:AxisML:VariableRambling:TypeOrig	-5.72135	2.07112	239990	-2.76245	0.00573745	**
poly(log(Scale), 3)1:AxisML:VariableTrembling:TypeOrig	-6.87951	1.76703	239990	-3.89326	9.89329e-05	***
poly(log(Scale), 3)2:AxisML:VariableTrembling:TypeOrig	-8.93977	1.76703	239990	-5.0592	4.21318e-07	***
poly(log(Scale), 3)3:AxisML:VariableTrembling:TypeOrig	-8.72406	1.76703	239990	-4.93713	7.93332e-07	***
poly(log(Scale), 3)1:AxisML:TaskWater:TypeOrig	-2.89928	1.75444	239990	-1.65254	0.0984258	*
poly(log(Scale), 3)2:AxisML:TaskWater:TypeOrig	-4.17465	1.75444	239990	-2.37948	0.0173381	*
poly(log(Scale), 3)3:AxisML:TaskWater:TypeOrig	-3.14776	1.75444	239990	-1.79417	0.0727879	*
poly(log(Scale), 3)1:VariableRambling:TaskWater:TypeOrig	-10.7676	2.10076	239990	-5.12556	2.96883e-07	***
poly(log(Scale), 3)2:VariableRambling:TaskWater:TypeOrig	1.70932	2.10076	239990	0.813667	0.415836
poly(log(Scale), 3)3:VariableRambling:TaskWater:TypeOrig	0.533484	2.10076	239990	0.253949	0.799535
poly(log(Scale), 3)1:VariableTrembling:TaskWater:TypeOrig	-6.42499	1.75174	239990	-3.66777	0.000244728	***
poly(log(Scale), 3)2:VariableTrembling:TaskWater:TypeOrig	-6.85544	1.75174	239990	-3.9135	9.09928e-05	***
poly(log(Scale), 3)3:VariableTrembling:TaskWater:TypeOrig	0.310003	1.75174	239990	0.176969	0.859533
AxisML:VariableRambling:TaskWater:TypeOrig	0.0407926	0.00619653	239990	6.58313	4.61584e-11	***
AxisML:VariableTrembling:TaskWater:TypeOrig	0.00794063	0.00502424	239990	1.58047	0.114002
poly(log(Scale), 3)1:AxisML:VariableRambling:tMF	0.00541058	0.00453486	239990	1.19311	0.232828
poly(log(Scale), 3)2:AxisML:VariableRambling:tMF	0.0060525	0.00453486	239990	1.33466	0.181988
poly(log(Scale), 3)3:AxisML:VariableRambling:tMF	-0.000348917	0.00453486	239990	-0.076941	0.938671
poly(log(Scale), 3)1:AxisML:VariableTrembling:tMF	-0.0146441	0.00547921	239990	-2.67267	0.00752557	**
poly(log(Scale), 3)2:AxisML:VariableTrembling:tMF	-0.0122173	0.00547921	239990	-2.22976	0.0257645	*
poly(log(Scale), 3)3:AxisML:VariableTrembling:tMF	-0.0116505	0.00547921	239990	-2.1263	0.0334791	*
poly(log(Scale), 3)1:AxisML:TaskWater:tMF	0.00424654	0.00503489	239990	0.843421	0.398994
poly(log(Scale), 3)2:AxisML:TaskWater:tMF	0.00327087	0.00503489	239990	0.64964	0.515926
poly(log(Scale), 3)3:AxisML:TaskWater:tMF	0.0014225	0.00503489	239990	0.282528	0.777539
poly(log(Scale), 3)1:VariableRambling:TaskWater:tMF	-0.00632741	0.00361932	239990	-1.74823	0.080425	*
poly(log(Scale), 3)2:VariableRambling:TaskWater:tMF	-2.76328e-05	0.00361932	239990	-0.0076348	0.993908
poly(log(Scale), 3)3:VariableRambling:TaskWater:tMF	-0.00241148	0.00361932	239990	-0.666281	0.505232
poly(log(Scale), 3)1:VariableTrembling:TaskWater:tMF	-0.00341472	0.00417871	239990	-0.817171	0.413831
poly(log(Scale), 3)2:VariableTrembling:TaskWater:tMF	-0.0035974	0.00417871	239990	-0.860888	0.389301
poly(log(Scale), 3)3:VariableTrembling:TaskWater:tMF	-0.0043313	0.00417871	239990	-1.03652	0.299963
AxisML:VariableRambling:TaskWater:tMF	1.68302e-05	1.29956e-05	239994	1.29506	0.1953
AxisML:VariableTrembling:TaskWater:tMF	3.54343e-05	1.53363e-05	239991	2.31048	0.0208624	*
poly(log(Scale), 3)1:AxisML:TypeOrig:tMF	-0.0230103	0.00516506	239990	-4.45499	8.39344e-06	***
poly(log(Scale), 3)2:AxisML:TypeOrig:tMF	-0.0342277	0.00516506	239990	-6.62679	3.43796e-11	***
poly(log(Scale), 3)3:AxisML:TypeOrig:tMF	-0.0221977	0.00516506	239990	-4.29766	1.72677e-05	***
poly(log(Scale), 3)1:VariableRambling:TypeOrig:tMF	-0.0362753	0.00384162	239990	-9.4427	3.66397e-21	***
poly(log(Scale), 3)2:VariableRambling:TypeOrig:tMF	0.0595858	0.00384162	239990	15.5106	3.12637e-54	***
poly(log(Scale), 3)3:VariableRambling:TypeOrig:tMF	-0.0236693	0.00384162	239990	-6.16128	7.2274e-10	***
poly(log(Scale), 3)1:VariableTrembling:TypeOrig:tMF	-0.0247427	0.00426359	239990	-5.80326	6.51201e-09	***
poly(log(Scale), 3)2:VariableTrembling:TypeOrig:tMF	-0.0242161	0.00426359	239990	-5.67974	1.35057e-08	***
poly(log(Scale), 3)3:VariableTrembling:TypeOrig:tMF	-0.016759	0.00426359	239990	-3.93074	8.47092e-05	***
AxisML:VariableRambling:TypeOrig:tMF	2.43235e-05	1.3091e-05	239990	1.85803	0.0631662	*
AxisML:VariableTrembling:TypeOrig:tMF	0.000202596	1.58171e-05	239990	12.8087	1.50868e-37	***
poly(log(Scale), 3)1:TaskWater:TypeOrig:tMF	0.00516158	0.00411687	239990	1.25376	0.209929
poly(log(Scale), 3)2:TaskWater:TypeOrig:tMF	0.0114628	0.00411687	239990	2.78434	0.00536405	**
poly(log(Scale), 3)3:TaskWater:TypeOrig:tMF	0.00268458	0.00411687	239990	0.652093	0.514342
AxisML:TaskWater:TypeOrig:tMF	7.69945e-06	1.45345e-05	239990	0.529737	0.596295
VariableRambling:TaskWater:TypeOrig:tMF	0.000113839	1.04481e-05	239990	10.8957	1.22667e-27	***
VariableTrembling:TaskWater:TypeOrig:tMF	0.000112492	1.20629e-05	239990	9.32546	1.11396e-20	***
poly(log(Scale), 3)1:AxisML:VariableRambling:TaskWater:TypeOrig	18.8658	3.03567	239990	6.21471	5.15047e-10	***
poly(log(Scale), 3)2:AxisML:VariableRambling:TaskWater:TypeOrig	1.0538	3.03567	239990	0.347139	0.728488
poly(log(Scale), 3)3:AxisML:VariableRambling:TaskWater:TypeOrig	1.04682	3.03567	239990	0.344842	0.730214
poly(log(Scale), 3)1:AxisML:VariableTrembling:TaskWater:TypeOrig	7.83859	2.46136	239990	3.18466	0.00144945	***
poly(log(Scale), 3)2:AxisML:VariableTrembling:TaskWater:TypeOrig	10.0147	2.46136	239990	4.06878	4.72752e-05	***
poly(log(Scale), 3)3:AxisML:VariableTrembling:TaskWater:TypeOrig	5.70371	2.46136	239990	2.3173	0.0204883	*
poly(log(Scale), 3)1:AxisML:VariableRambling:TaskWater:tMF	0.00462021	0.00635755	239990	0.726729	0.467393
poly(log(Scale), 3)2:AxisML:VariableRambling:TaskWater:tMF	-0.00298415	0.00635755	239990	-0.469387	0.638794
poly(log(Scale), 3)3:AxisML:VariableRambling:TaskWater:tMF	0.000115758	0.00635755	239990	0.018208	0.985473
poly(log(Scale), 3)1:AxisML:VariableTrembling:TaskWater:tMF	0.00856689	0.00751176	239990	1.14046	0.254095
poly(log(Scale), 3)2:AxisML:VariableTrembling:TaskWater:tMF	0.00658436	0.00751176	239990	0.87654	0.380737
poly(log(Scale), 3)3:AxisML:VariableTrembling:TaskWater:tMF	0.00581627	0.00751176	239990	0.774289	0.438761
poly(log(Scale), 3)1:AxisML:VariableRambling:TypeOrig:tMF	0.0309708	0.00641325	239990	4.82918	1.3718e-06	***
poly(log(Scale), 3)2:AxisML:VariableRambling:TypeOrig:tMF	-0.00601614	0.00641325	239990	-0.938079	0.348205
poly(log(Scale), 3)3:AxisML:VariableRambling:TypeOrig:tMF	0.0103674	0.00641325	239990	1.61656	0.105974
poly(log(Scale), 3)1:AxisML:VariableTrembling:TypeOrig:tMF	0.0250994	0.00774877	239990	3.23914	0.00119906	***
poly(log(Scale), 3)2:AxisML:VariableTrembling:TypeOrig:tMF	0.0245195	0.00774877	239990	3.16431	0.00155471	***
poly(log(Scale), 3)3:AxisML:VariableTrembling:TypeOrig:tMF	0.0394776	0.00774877	239990	5.09469	3.49575e-07	***
poly(log(Scale), 3)1:AxisML:TaskWater:TypeOrig:tMF	0.0180226	0.00712041	239990	2.53112	0.0113705	*
poly(log(Scale), 3)2:AxisML:TaskWater:TypeOrig:tMF	0.0177606	0.00712041	239990	2.49432	0.0126205	*
poly(log(Scale), 3)3:AxisML:TaskWater:TypeOrig:tMF	0.019881	0.00712041	239990	2.79212	0.00523686	**
poly(log(Scale), 3)1:VariableRambling:TaskWater:TypeOrig:tMF	-0.0129824	0.00511849	239990	-2.53636	0.0112016	*
poly(log(Scale), 3)2:VariableRambling:TaskWater:TypeOrig:tMF	0.00516282	0.00511849	239990	1.00866	0.313138
poly(log(Scale), 3)3:VariableRambling:TaskWater:TypeOrig:tMF	-0.00846082	0.00511849	239990	-1.65299	0.0983337	*
poly(log(Scale), 3)1:VariableTrembling:TaskWater:TypeOrig:tMF	0.00689597	0.00590959	239990	1.16691	0.243247
poly(log(Scale), 3)2:VariableTrembling:TaskWater:TypeOrig:tMF	-0.00254343	0.00590959	239990	-0.43039	0.666912
poly(log(Scale), 3)3:VariableTrembling:TaskWater:TypeOrig:tMF	0.00305529	0.00590959	239990	0.517005	0.605153
AxisML:VariableRambling:TaskWater:TypeOrig:tMF	-0.00010238	1.83527e-05	239990	-5.57846	2.42916e-08	***
AxisML:VariableTrembling:TaskWater:TypeOrig:tMF	-0.00016402	2.16846e-05	239990	-7.5639	3.92533e-14	***
poly(log(Scale), 3)1:AxisML:VariableRambling:TaskWater:TypeOrig:tMF	-0.0252208	0.00899094	239990	-2.80514	0.00502992	**
poly(log(Scale), 3)2:AxisML:VariableRambling:TaskWater:TypeOrig:tMF	-0.0233766	0.00899094	239990	-2.60002	0.00932236	**
poly(log(Scale), 3)3:AxisML:VariableRambling:TaskWater:TypeOrig:tMF	-0.0160722	0.00899094	239990	-1.7876	0.0738422	*
poly(log(Scale), 3)1:AxisML:VariableTrembling:TaskWater:TypeOrig:tMF	-0.0159772	0.0106232	239990	-1.50398	0.132587
poly(log(Scale), 3)2:AxisML:VariableTrembling:TaskWater:TypeOrig:tMF	-0.00383968	0.0106232	239990	-0.361441	0.71777
poly(log(Scale), 3)3:AxisML:VariableTrembling:TaskWater:TypeOrig:tMF	-0.0218027	0.0106232	239990	-2.05236	0.0401361	*
