## Supplementary material for "Multifractality distinguishes reactive from proactive cascades in postural control": Table S2

### Sheet: Table_S2
	B	SEM	z	P
(Intercept)	2.21868	0.100666	22.0401	1.18902e-107	***	Signif. Codes: ‘***’ P < 0.001; ‘**’ P < 0.01; ‘*’ P < 0.05
poly(log(Scale), 3)1	190.957	13.5652	14.077	5.26142e-45	***
poly(log(Scale), 3)2	-109.047	13.6993	-7.96003	1.71993e-15	***	Model: CoP_Surrogate_dist_type ~ poly(log(Scale),3)*Axis*Variable*Task*Type + (1|Participant)
poly(log(Scale), 3)3	-32.1827	13.179	-2.44197	0.0146073	*
AxisML	0.118181	0.0496036	2.38251	0.0171949	*
VariableRambling	-0.156718	0.0476074	-3.29188	0.000995196	***
VariableTrembling	-0.396997	0.0453079	-8.76221	1.91455e-18	***
TaskWater	-0.0610555	0.0476695	-1.28081	0.200262
TypeOrig	-1.9299	0.0402135	-47.9913	0	***
poly(log(Scale), 3)1:AxisML	6.41607	19.4641	0.329636	0.741675
poly(log(Scale), 3)2:AxisML	-24.6504	19.7679	-1.24699	0.212402
poly(log(Scale), 3)3:AxisML	-8.60662	18.9703	-0.45369	0.650052
poly(log(Scale), 3)1:VariableRambling	62.6836	19.064	3.28806	0.00100882	***
poly(log(Scale), 3)2:VariableRambling	-112.415	20.3934	-5.51233	3.54111e-08	***
poly(log(Scale), 3)3:VariableRambling	-60.6391	19.8426	-3.056	0.00224313	***
poly(log(Scale), 3)1:VariableTrembling	8.75468	18.2713	0.47915	0.631832
poly(log(Scale), 3)2:VariableTrembling	-56.5664	18.9368	-2.98711	0.00281625	***
poly(log(Scale), 3)3:VariableTrembling	-38.9753	18.3952	-2.11878	0.0341091	*
AxisML:VariableRambling	-0.367453	0.0667667	-5.50355	3.72228e-08	***
AxisML:VariableTrembling	0.177107	0.0669061	2.6471	0.0081186	**
poly(log(Scale), 3)1:TaskWater	-34.3227	19.1193	-1.79518	0.0726249	*
poly(log(Scale), 3)2:TaskWater	-27.8375	19.4047	-1.43458	0.151408
poly(log(Scale), 3)3:TaskWater	15.9643	18.8678	0.84611	0.397491
AxisML:TaskWater	0.0946603	0.0700488	1.35135	0.176584
VariableRambling:TaskWater	0.024043	0.0664843	0.361634	0.717626
VariableTrembling:TaskWater	0.376132	0.0656443	5.72985	1.00519e-08	***
poly(log(Scale), 3)1:TypeOrig	30.4873	17.6588	1.72647	0.0842626	*
poly(log(Scale), 3)2:TypeOrig	45.9154	17.3418	2.64767	0.0081049	**
poly(log(Scale), 3)3:TypeOrig	-122.706	16.9708	-7.23042	4.81499e-13	***
AxisML:TypeOrig	-0.0903504	0.0581805	-1.55293	0.120439
VariableRambling:TypeOrig	-0.0937414	0.0610037	-1.53665	0.124379
VariableTrembling:TypeOrig	0.493406	0.0544701	9.05829	1.32508e-19	***
TaskWater:TypeOrig	0.407642	0.0567486	7.1833	6.80503e-13	***
poly(log(Scale), 3)1:AxisML:VariableRambling	-9.31897	26.8886	-0.346577	0.728909
poly(log(Scale), 3)2:AxisML:VariableRambling	69.9946	28.6614	2.44212	0.0146014	*
poly(log(Scale), 3)3:AxisML:VariableRambling	35.7054	27.8777	1.28078	0.200269
poly(log(Scale), 3)1:AxisML:VariableTrembling	36.0636	26.59	1.35628	0.17501
poly(log(Scale), 3)2:AxisML:VariableTrembling	-14.0836	27.9122	-0.50457	0.613861
poly(log(Scale), 3)3:AxisML:VariableTrembling	0.275474	27.1163	0.010159	0.991894
poly(log(Scale), 3)1:AxisML:TaskWater	-47.7917	27.3169	-1.74953	0.0802001	*
poly(log(Scale), 3)2:AxisML:TaskWater	-35.2673	27.9764	-1.26061	0.20745
poly(log(Scale), 3)3:AxisML:TaskWater	-68.5226	26.8709	-2.55007	0.0107703	*
poly(log(Scale), 3)1:VariableRambling:TaskWater	-25.9865	26.6561	-0.974883	0.329618
poly(log(Scale), 3)2:VariableRambling:TaskWater	23.4215	28.4452	0.823388	0.410288
poly(log(Scale), 3)3:VariableRambling:TaskWater	-10.3245	27.7969	-0.371424	0.710322
poly(log(Scale), 3)1:VariableTrembling:TaskWater	2.81238	26.0584	0.107926	0.914054
poly(log(Scale), 3)2:VariableTrembling:TaskWater	-50.2377	27.3033	-1.83998	0.0657708	*
poly(log(Scale), 3)3:VariableTrembling:TaskWater	-60.0969	26.5307	-2.26518	0.0235016	*
AxisML:VariableRambling:TaskWater	0.296487	0.0954955	3.10473	0.00190455	***
AxisML:VariableTrembling:TaskWater	-0.424103	0.0956527	-4.43378	9.25942e-06	***
poly(log(Scale), 3)1:AxisML:TypeOrig	95.386	25.7979	3.69743	0.000217793	***
poly(log(Scale), 3)2:AxisML:TypeOrig	26.638	25.2225	1.05612	0.290914
poly(log(Scale), 3)3:AxisML:TypeOrig	-6.81995	24.6248	-0.276954	0.781815
poly(log(Scale), 3)1:VariableRambling:TypeOrig	81.9759	49.4165	1.65888	0.0971405	*
poly(log(Scale), 3)2:VariableRambling:TypeOrig	-262.066	59.753	-4.38582	1.15552e-05	***
poly(log(Scale), 3)3:VariableRambling:TypeOrig	109.717	40.0663	2.73838	0.00617421	**
poly(log(Scale), 3)1:VariableTrembling:TypeOrig	29.0474	24.6371	1.17901	0.238395
poly(log(Scale), 3)2:VariableTrembling:TypeOrig	11.2481	24.6601	0.456125	0.6483
poly(log(Scale), 3)3:VariableTrembling:TypeOrig	35.1575	24.1051	1.45851	0.1447
AxisML:VariableRambling:TypeOrig	0.464359	0.0856535	5.42137	5.91443e-08	***
AxisML:VariableTrembling:TypeOrig	-0.233856	0.0795629	-2.93926	0.00328993	***
poly(log(Scale), 3)1:TaskWater:TypeOrig	36.0133	25.221	1.42791	0.153319
poly(log(Scale), 3)2:TaskWater:TypeOrig	-95.1303	25.1217	-3.78678	0.000152615	***
poly(log(Scale), 3)3:TaskWater:TypeOrig	-60.8774	24.4967	-2.48512	0.0129506	*
AxisML:TaskWater:TypeOrig	-0.0474524	0.082712	-0.573706	0.566167
VariableRambling:TaskWater:TypeOrig	-0.572616	0.0902089	-6.34767	2.18606e-10	***
VariableTrembling:TaskWater:TypeOrig	-0.673017	0.0788513	-8.53527	1.39829e-17	***
poly(log(Scale), 3)1:AxisML:VariableRambling:TaskWater	87.7163	37.8371	2.31826	0.0204353	*
poly(log(Scale), 3)2:AxisML:VariableRambling:TaskWater	22.5911	40.2908	0.560701	0.575002
poly(log(Scale), 3)3:AxisML:VariableRambling:TaskWater	46.3774	39.1336	1.1851	0.235976
poly(log(Scale), 3)1:AxisML:VariableTrembling:TaskWater	-7.62674	37.5692	-0.203005	0.839131
poly(log(Scale), 3)2:AxisML:VariableTrembling:TaskWater	134.564	39.546	3.40272	0.000667196	***
poly(log(Scale), 3)3:AxisML:VariableTrembling:TaskWater	155.057	38.3666	4.04146	5.31187e-05	***
poly(log(Scale), 3)1:AxisML:VariableRambling:TypeOrig	-114.468	68.4744	-1.67169	0.0945846	*
poly(log(Scale), 3)2:AxisML:VariableRambling:TypeOrig	-83.4064	82.766	-1.00774	0.31358
poly(log(Scale), 3)3:AxisML:VariableRambling:TypeOrig	-35.0038	56.1067	-0.623878	0.532707
poly(log(Scale), 3)1:AxisML:VariableTrembling:TypeOrig	-124.673	35.8701	-3.47569	0.000509539	***
poly(log(Scale), 3)2:AxisML:VariableTrembling:TypeOrig	32.3303	36.1095	0.895342	0.370604
poly(log(Scale), 3)3:AxisML:VariableTrembling:TypeOrig	39.4662	35.2468	1.11971	0.262837
poly(log(Scale), 3)1:AxisML:TaskWater:TypeOrig	6.97666	36.2116	0.192664	0.847222
poly(log(Scale), 3)2:AxisML:TaskWater:TypeOrig	129.954	35.9423	3.61562	0.000299635	***
poly(log(Scale), 3)3:AxisML:TaskWater:TypeOrig	95.4239	34.9389	2.73116	0.0063111	**
poly(log(Scale), 3)1:VariableRambling:TaskWater:TypeOrig	209.399	85.3793	2.45258	0.0141837	*
poly(log(Scale), 3)2:VariableRambling:TaskWater:TypeOrig	-204.625	102.962	-1.98737	0.0468809	*
poly(log(Scale), 3)3:VariableRambling:TaskWater:TypeOrig	184.479	63.7081	2.8957	0.0037832	***
poly(log(Scale), 3)1:VariableTrembling:TaskWater:TypeOrig	29.7763	35.7193	0.833619	0.404496
poly(log(Scale), 3)2:VariableTrembling:TaskWater:TypeOrig	105.184	36.1973	2.90584	0.00366265	***
poly(log(Scale), 3)3:VariableTrembling:TaskWater:TypeOrig	52.449	35.0195	1.49771	0.134209
AxisML:VariableRambling:TaskWater:TypeOrig	0.101253	0.124407	0.813888	0.415709
AxisML:VariableTrembling:TaskWater:TypeOrig	0.451882	0.114069	3.9615	7.44811e-05	***
poly(log(Scale), 3)1:AxisML:VariableRambling:TaskWater:TypeOrig	-299.926	104.28	-2.87616	0.00402541	***
poly(log(Scale), 3)2:AxisML:VariableRambling:TaskWater:TypeOrig	234.368	125.527	1.86708	0.061891	*
poly(log(Scale), 3)3:AxisML:VariableRambling:TaskWater:TypeOrig	-266.405	81.8375	-3.25529	0.00113276	***
poly(log(Scale), 3)1:AxisML:VariableTrembling:TaskWater:TypeOrig	96.5002	51.1858	1.88529	0.0593903	*
poly(log(Scale), 3)2:AxisML:VariableTrembling:TaskWater:TypeOrig	-161.2	51.6021	-3.12391	0.00178466	***
poly(log(Scale), 3)3:AxisML:VariableTrembling:TaskWater:TypeOrig	-205.889	50.1954	-4.10175	4.10028e-05	***
